# A curated benchmark of enhancer-gene interactions for evaluating enhancer-target gene prediction methods

**DOI:** 10.1101/745844

**Authors:** Jill E. Moore, Henry Pratt, Michael Purcaro, Zhiping Weng

## Abstract

Many genome-wide collections of candidate cis-regulatory elements (cCREs) have been defined using genomic and epigenomic data, but it remains a major challenge to connect these elements to their target genes. To facilitate the development of computational methods for predicting target genes, we developed a Benchmark of candidate <u>En</u>hancer-<u>G</u>ene Interactions (BENGI) by integrating the Registry of cCREs we developed recently with experimentally-derived genomic interactions. We used BENGI to test several published computational methods for linking enhancers with genes, including signal correlation and the supervised learning methods TargetFinder and PEP. We found that while TargetFinder was the best performing method, it was modestly better than a baseline distance method for most benchmark datasets while trained and tested within the same cell type and that TargetFinder often did not outperform the distance method when applied across cell types. Our results suggest that current computational methods need to be improved and that BENGI presents a useful framework for method development and testing.
