## Supplemental Tables for "A curated benchmark of enhancer-gene interactions for evaluating enhancer-target gene prediction methods": Supplemental-Table-1.xlsx

### Sheet: cCRES
Table S1a: Accessions for ENCODE cCREs
Biosample	Annotation accession	File accession
GM12878	ENCSR480YCS	ENCFF028SGJ
HeLa	ENCSR451UAK	ENCFF280NBC
K562	ENCSR502KJC	ENCFF087BWH
HMEC	ENCSR981LWT	ENCFF118ODG
IMR-90	ENCSR593JKE	ENCFF570LUD
NHEK	ENCSR376OQT	ENCFF647RSA
CD34+ cells	ENCSR970YPW	ENCFF901IGB
thyroid	ENCSR282MAC	ENCFF424EYY
stomach	ENCSR551OAQ	ENCFF875YRD
pancreas	ENCSR529CSY	ENCFF674CIO
ovary	ENCSR117DKP	ENCFF687KJI
sigmoid colon	ENCSR117AJU	ENCFF850HCP
liver	ENCSR935NWB	ENCFF161TKO

### Sheet: Gene expression
Table S1a: Accessions for ENCODE RNA-seq experiments
Biosample	Experiment accession	Replicate 1 file accession	Replicate 2 file accession
GM12878	ENCSR000COQ	ENCFF587ALK	ENCFF766CPS
HeLa	ENCSR000CPR	ENCFF622JEX	ENCFF722TFN
K562	ENCSR000AEM	ENCFF934YBO	ENCFF515MUX
IMR90	ENCSR000CTQ	ENCFF480FTB	ENCFF588AJG
NHEK	ENCSR000CPL	ENCFF372VME	ENCFF108ERJ
CD34	ENCSR830HIN	ENCFF400RNS	ENCFF400RNS
HMEC	ENCSR860HAA	ENCFF960TJN	ENCFF960TJN
