## Supplemental Tables for "A curated benchmark of enhancer-gene interactions for evaluating enhancer-target gene prediction methods": Supplemental-Table-2.xlsx

### Sheet: A) Overview
Table S2a: BENGI datasets
			Keep ambiguous pairs							Remove ambiguous pairs
			natural ratio			fixed ratio				natural ratio			fixed ratio
Data type	Biosample	Reference	# positive pairs	# negative pairs	% positive	# positive pairs	# negative pairs	% positive	95% distance cutoff	# positive pairs	# negative pairs	% positive	# positive pairs	# negative pairs	% positive	95% distance cutoff
RNAPII ChIA-PET	GM12878	Tang et al. (2015) Cell	26130	148274	0.149825	10665	42660	0.2	201391	12145	87151	0.122311	6976	27904	0.2	171734
RNAPII ChIA-PET	HeLa	Tang et al. (2015) Cell	1097	6281	0.148685	616	2464	0.2	119650	462	3171	0.127168	346	1384	0.2	109977
CTCF ChIA-PET	GM12878	Tang et al. (2015) Cell	8583	109418	0.0727367	4177	16708	0.2	393685	4247	80374	0.0501885	2953	11812	0.2	428999
CTCF ChIA-PET	HeLa	Tang et al. (2015) Cell	2818	43551	0.0607734	1675	6700	0.2	363184	1476	28688	0.0489325	1156	4624	0.2	370074
Hi-C loops	GM12878	Rao et al. (2014) Cell	3799	172005	0.0216093	2300	9200	0.2	1.43209e+06	1131	58525	0.0189587	1031	4124	0.2	1.14273e+06
Hi-C loops	HeLa	Rao et al. (2014) Cell	4018	87590	0.0438608	2304	9216	0.2	673904	594	17919	0.0320856	562	2248	0.2	653126
Hi-C loops	HMEC	Rao et al. (2014) Cell	3204	58101	0.0522633	2169	8676	0.2	502548	993	23339	0.0408105	929	3716	0.2	531600
Hi-C loops	IMR-90	Rao et al. (2014) Cell	2849	65018	0.0419792	1820	7280	0.2	714048	919	26986	0.0329332	844	3376	0.2	705684
Hi-C loops	K562	Rao et al. (2014) Cell	4521	239896	0.0184971	2316	9264	0.2	1769894	725	40154	0.0177353	655	2620	0.2	1.09673e+06
Hi-C loops	NHEK	Rao et al. (2014) Cell	4095	78108	0.0498157	2488	9952	0.2	647668	653	19292	0.03274	611	2444	0.2	768512
CHi-C	GM12878	Mifsud et al. (2015) Nature Genetics	98625	315897	0.237925	21193	84772	0.2	302839	17763	132307	0.118365	10085	40340	0.2	287102
CHi-C	CD34+ cells	Mifsud et al. (2015) Nature Genetics	39279	179839	0.17926	13838	55352	0.2	237248	8663	70396	0.109576	6073	24292	0.2	237426
eQTLs	LCLs	GTEx Consortium (2017) Nature	1451	41910	0.0334633	1057	4228	0.2	605032	---	---	---	---	---	---	---
eQTLs	thyroid	GTEx Consortium (2017) Nature	13252	218700	0.0571325	7238	28952	0.2	517631	---	---	---	---	---	---	---
eQTLs	stomach	GTEx Consortium (2017) Nature	2453	65736	0.0359735	1762	7048	0.2	511812	---	---	---	---	---	---	---
eQTLs	pancreas	GTEx Consortium (2017) Nature	2970	69847	0.0407872	2083	8332	0.2	493636	---	---	---	---	---	---	---
eQTLs	ovary	GTEx Consortium (2017) Nature	974	24386	0.0384069	822	3288	0.2	436627	---	---	---	---	---	---	---
eQTLs	sigmoid colon	GTEx Consortium (2017) Nature	1935	54204	0.034468	1324	5296	0.2	567261	---	---	---	---	---	---	---
eQTLs	liver	GTEx Consortium (2017) Nature	1802	45813	0.0378452	1355	5420	0.2	523397	---	---	---	---	---	---	---
eQTLs	LCLs	Lappalainen et al. (2013) Nature	2307	58620	0.037865	1703	6812	0.2	511799	---	---	---	---	---	---	---
CRISPR-QTLs	K562	Gasperini et al. (2019) Cell	693	26310	0.0256638	628	2512	0.2	678276	---	---	---	---	---	---	---

### Sheet: B) TF overlap
Table S2b: Average GM12878 TF signal
Accession	TF	ChIA-PET RNAPII	ChIA-PET CTCF	Hi-C	CHi-C	GTEx eQTLs	GEUVADIS eQTLs		Max Change
ENCSR000AKB	CTCF	0.847088	1.42364	0.973507	0.818273	0.826809	0.830487		1.73981
ENCSR000DZN	CTCF	0.454727	0.786255	0.528725	0.45712	0.460321	0.458663		1.72907
ENCSR000BMY	RAD21	1.26101	1.83647	1.44351	1.19193	1.17385	1.12794		1.62816
ENCSR000DZP	SMC3	1.27861	1.75212	1.35009	1.19715	1.21198	1.21106		1.46358
ENCSR000BNP	YY1	2.51972	3.04841	2.49701	2.26003	2.44672	2.3783		1.34884
ENCSR000DZA	MAZ	1.43722	1.69452	1.3732	1.28946	1.38985	1.36032		1.31413
ENCSR000DZL	ZNF143	0.729193	0.944292	0.760532	0.718728	0.739054	0.727279		1.31384
ENCSR000BGD	POLR2A	1.76983	1.63659	1.39121	1.35096	1.58843	1.63971		1.31005
ENCSR000BIF	POLR2AphosphoS5	4.32367	3.67785	3.87393	3.32874	3.79632	4.05811		1.29889
ENCSR835XKS	TRIM22	2.54016	3.01911	2.60968	2.35321	2.41163	2.37423		1.28298
ENCSR514VAY	HCFC1	1.51525	1.7791	1.47548	1.40809	1.50509	1.49289		1.26348
ENCSR000BGZ	TCF12	2.8766	3.15654	2.64345	2.52588	2.83749	2.78343		1.24968
ENCSR000DNQ	ZZZ3	0.200441	0.180344	0.195347	0.225284	0.220969	0.220512		1.24919
ENCSR000DZJ	BHLHE40	2.20173	2.37188	1.9783	1.92835	2.07084	2.07602		1.23
ENCSR000EUJ	IKZF1	0.73454	0.603458	0.642745	0.729317	0.717452	0.706709		1.21722
ENCSR000DZF	MAX	1.40997	1.56137	1.3073	1.28477	1.41228	1.38509		1.21529
ENCSR000DZK	POLR2AphosphoS2	1.81188	1.71166	1.63415	1.50288	1.67416	1.72096		1.20561
ENCSR000BJD	RXRA	1.71852	1.87928	1.64558	1.55983	1.66259	1.67288		1.2048
ENCSR000BRH	MTA3	3.27004	3.38528	3.01454	2.82154	3.06773	3.07938		1.1998
ENCSR000BGU	EBF1	3.28811	3.45441	2.88239	2.88169	3.26631	3.28679		1.19874
ENCSR000DZI	MXI1	1.48781	1.60501	1.3921	1.33943	1.42202	1.47307		1.19828
ENCSR000BQZ	STAT5A	2.77526	2.89841	2.59917	2.42115	2.59361	2.61056		1.19712
ENCSR000BHD	PAX5	2.58748	2.80452	2.45698	2.34301	2.51377	2.45288		1.19697
ENCSR000DYX	SIN3A	1.10456	1.21065	1.05326	1.01282	1.07883	1.06727		1.19533
ENCSR459FTB	UBTF	1.04896	1.19442	1.03227	1.00236	1.03876	1.03742		1.19161
ENCSR009MBP	HSF1	1.25115	1.403	1.24345	1.17754	1.22779	1.22183		1.19147
ENCSR000DZR	CHD2	1.89158	2.01261	1.78843	1.69381	1.82625	1.79701		1.18821
ENCSR637QAM	TRIM22	1.53759	1.71788	1.55954	1.4569	1.51383	1.49532		1.17913
ENCSR637QAM	TRIM22	1.53682	1.71655	1.55926	1.45594	1.51323	1.49519		1.179
ENCSR000BRI	RUNX3	5.67796	5.80766	4.97815	4.9358	5.41958	5.21553		1.17664
ENCSR000BGS	TAF1	1.8741	1.92699	1.76211	1.64369	1.83158	1.83798		1.17236
ENCSR000DYZ	TBL1XR1	1.79627	1.8738	1.67216	1.60295	1.69614	1.69006		1.16897
ENCSR000DZW	RFX5	0.980328	1.09182	0.962228	0.937451	0.978321	1.00104		1.16467
ENCSR000DZG	EP300	1.12292	0.969082	0.986004	1.11159	1.11399	1.11382		1.15875
ENCSR000BRN	NFIC	4.05168	3.81598	3.64715	3.50026	3.65987	3.53137		1.15754
ENCSR000DZB	ELK1	0.97798	1.07061	0.94831	0.926457	0.970498	0.959212		1.1556
ENCSR278SQL	NBN	3.23431	3.34504	2.98518	2.89928	3.11193	3.02494		1.15375
ENCSR000DYQ	ESRRA	1.17491	1.28711	1.14695	1.11622	1.14528	1.16368		1.1531
ENCSR681NOM	CEBPB	1.12727	1.24127	1.0939	1.07734	1.15807	1.12484		1.15216
ENCSR897MMC	JUNB	1.72917	1.52416	1.56248	1.62693	1.62796	1.50256		1.15082
ENCSR000DZC	RCOR1	1.64153	1.74967	1.56229	1.52102	1.57149	1.60304		1.15033
ENCSR000BHA	BCL11A	2.81353	2.6794	2.45623	2.5872	2.73475	2.70214		1.14547
ENCSR000DZZ	TBP	1.73671	1.72283	1.66512	1.51666	1.64809	1.71742		1.14509
ENCSR000DNM	NFYB	0.732638	0.719837	0.654129	0.70007	0.726008	0.74691		1.14184
ENCSR000BQL	NFATC1	2.60294	2.54142	2.35961	2.28012	2.41217	2.39306		1.14158
ENCSR000BQK	ATF2	3.22551	3.22177	2.99647	2.82688	3.02878	2.96189		1.14101
ENCSR000DZQ	EBF1	1.11719	1.06824	1.03161	1.10525	1.17569	1.10997		1.13967
ENCSR000EUL	NR2C2	0.335468	0.331385	0.327079	0.363001	0.37229	0.361669		1.13823
ENCSR199WXF	EED	3.58504	3.54285	3.28181	3.1506	3.31276	3.28343		1.13789
ENCSR000DYS	JUND	1.15077	1.22468	1.07951	1.09125	1.15	1.15419		1.13448
ENCSR000DYY	E2F4	0.893105	0.979693	0.903838	0.863916	0.891382	0.880252		1.13401
ENCSR000BGY	IRF4	2.86051	2.99085	2.70145	2.63981	2.78068	2.73569		1.13298
ENCSR000DZO	NRF1	0.89029	0.973664	0.869498	0.859675	0.892031	0.887904		1.1326
ENCSR000BJZ	BCLAF1	2.57982	2.64301	2.46441	2.33487	2.4179	2.36281		1.13197
ENCSR000DZS	BRCA1	0.829155	0.899749	0.823343	0.797607	0.848861	0.864325		1.12806
ENCSR000BHB	EP300	1.76606	1.80159	1.65661	1.60035	1.66379	1.6499		1.12575
ENCSR000BMI	SRF	1.21947	1.30015	1.17528	1.15606	1.20826	1.18212		1.12464
ENCSR000BKB	MEF2A	1.87247	1.86975	1.78324	1.70176	1.71719	1.66538		1.12435
ENCSR000EAA	WRNIP1	1.69921	1.82113	1.70061	1.62023	1.66505	1.66356		1.12399
ENCSR000DZD	EP300	1.71114	1.61484	1.52268	1.54972	1.64163	1.66326		1.12377
ENCSR839XZU	CREM	2.10821	2.01327	1.8782	1.907	1.99005	1.97348		1.12246
ENCSR332EYT	STAT1	1.44943	1.55564	1.43559	1.38629	1.44413	1.43385		1.12216
ENCSR332EYT	STAT1	1.44876	1.55493	1.43569	1.38606	1.44288	1.43223		1.12183
ENCSR000BGT	BATF	2.91124	2.74716	2.5962	2.71577	2.84447	2.73946		1.12135
ENCSR000DZE	CHD1	1.36176	1.40321	1.32508	1.2536	1.32654	1.32844		1.11934
ENCSR860UHK	CBFB	1.9092	1.8285	1.75792	1.70855	1.78244	1.78526		1.11744
ENCSR000DZU	USF2	1.22954	1.29723	1.1927	1.16185	1.22968	1.23501		1.11652
ENCSR974OFJ	KLF5	1.58553	1.66618	1.56961	1.49328	1.55745	1.56167		1.11579
ENCSR000BKA	ETS1	1.14822	1.19605	1.13	1.07203	1.11311	1.11173		1.11569
ENCSR117KWH	ZNF207	1.53819	1.63431	1.53437	1.46611	1.5065	1.49303		1.11473
ENCSR739IHN	TBX21	3.52193	3.31602	3.16551	3.22303	3.2993	3.37383		1.11259
ENCSR441VHN	IKZF1	2.42685	2.49866	2.2878	2.24802	2.36835	2.29061		1.11149
ENCSR000BQS	REST	1.66315	1.7036	1.60288	1.53304	1.61203	1.59576		1.11126
ENCSR000BJE	SIX5	1.38887	1.45842	1.33347	1.31304	1.3528	1.34738		1.11072
ENCSR000BNQ	BCL3	1.59388	1.50373	1.44988	1.44149	1.51247	1.46934		1.10572
ENCSR000BHJ	PAX5	2.70025	2.70805	2.48583	2.44921	2.64007	2.63193		1.10568
ENCSR014YCR	ATF7	3.15793	3.03605	2.85933	2.8643	2.94802	2.93932		1.10443
ENCSR000DYV	MAFK	0.919767	0.979487	0.903781	0.887571	0.894113	0.914483		1.10356
ENCSR000BGR	PBX3	1.73284	1.76738	1.6217	1.60227	1.70112	1.70635		1.10305
ENCSR412QBS	TARDBP	2.47163	2.53355	2.39662	2.30452	2.38407	2.3866		1.09938
ENCSR000DZY	NFE2	0.370134	0.351766	0.363967	0.386623	0.383104	0.3825		1.09909
ENCSR000BNG	MEF2C	1.20334	1.22186	1.1749	1.12	1.13186	1.1118		1.09899
ENCSR000BHC	ZBTB33	1.40525	1.46002	1.3497	1.32964	1.39621	1.37373		1.09806
ENCSR000DYP	ZNF384	1.11276	1.14857	1.07173	1.04603	1.06832	1.1014		1.09803
ENCSR331HPA	GABPA	0.666681	0.607205	0.613148	0.666438	0.663131	0.662256		1.09795
ENCSR509FWH	DPF2	2.02393	1.98052	1.8438	1.93405	1.96801	1.97368		1.0977
ENCSR408JQO	IRF3	1.1926	1.27366	1.18908	1.1608	1.18603	1.18802		1.09723
ENCSR706YUH	SMARCA5	1.58504	1.70005	1.60208	1.55073	1.60036	1.58423		1.09629
ENCSR207PFI	ZBED1	1.55258	1.42991	1.43304	1.41752	1.46525	1.46377		1.09528
ENCSR828NCB	GATAD2B	1.70626	1.78894	1.67365	1.6349	1.69771	1.66277		1.09422
ENCSR016UEH	TARDBP	1.22665	1.27107	1.21351	1.16276	1.18079	1.16722		1.09315
ENCSR549NPZ	CBX3	0.608776	0.578882	0.607157	0.632147	0.615259	0.619579		1.09201
ENCSR251OVJ	SMAD5	1.2159	1.14874	1.1528	1.11508	1.14195	1.17739		1.09042
ENCSR251OVJ	SMAD5	1.21384	1.14744	1.15492	1.11363	1.1402	1.17632		1.08999
ENCSR439WAF	E4F1	1.0356	1.09589	1.00581	1.00867	1.03048	1.01301		1.08956
ENCSR000BGE	SRF	0.684994	0.716906	0.658127	0.678522	0.683146	0.691065		1.08931
ENCSR841NDX	ELF1	1.33249	1.40102	1.30547	1.28802	1.3499	1.35366		1.08773
ENCSR372GIN	CBX5	0.913441	0.853584	0.88883	0.924921	0.875103	0.896247		1.08357
ENCSR000DZX	IRF3	0.752511	0.80351	0.74778	0.742066	0.754792	0.760052		1.0828
ENCSR212YKD	SKIL	2.58937	2.57619	2.49182	2.39357	2.44136	2.44857		1.0818
ENCSR626VUC	ETV6	1.56915	1.49624	1.46125	1.46795	1.45604	1.45127		1.08123
ENCSR874AFU	IKZF1	2.79415	2.71138	2.58704	2.61539	2.7341	2.6001		1.08005
ENCSR330OEO	HDAC2	1.55949	1.56306	1.51898	1.46035	1.47743	1.44779		1.07962
ENCSR626VUC	ETV6	1.57135	1.49927	1.45904	1.46985	1.45617	1.45817		1.0791
ENCSR711XNY	PKNOX1	2.01155	2.01319	1.89512	1.86708	1.95177	2.00641		1.07826
ENCSR000DZV	STAT3	1.45251	1.48799	1.39441	1.38092	1.39323	1.41823		1.07754
ENCSR849WCQ	ASH2L	1.58105	1.53973	1.47356	1.47112	1.51617	1.53328		1.07473
ENCSR514VYD	NR2F1	1.49459	1.52319	1.42546	1.41789	1.48199	1.45409		1.07427
ENCSR793HVL	E2F8	1.99401	2.00185	1.92313	1.86764	1.91921	1.9219		1.07186
ENCSR751CJG	CHD4	1.44106	1.42286	1.38829	1.35727	1.36779	1.34519		1.07127
ENCSR597VGC	ETV6	0.795114	0.835106	0.800975	0.789767	0.792003	0.780223		1.07034
ENCSR597VGC	ETV6	0.795903	0.835113	0.801413	0.790478	0.791321	0.781954		1.06798
ENCSR000DYR	CUX1	1.21599	1.22713	1.15099	1.14962	1.19792	1.19564		1.06742
ENCSR000DNN	NFYA	0.489288	0.498312	0.468498	0.490212	0.499508	0.499508		1.06619
ENCSR813DCK	SMAD1	1.6146	1.55465	1.55753	1.51709	1.54926	1.58878		1.06427
ENCSR501DKS	TCF7	1.00579	0.982436	1.00238	0.980921	0.96441	0.945614		1.06364
ENCSR000ARD	EZH2	1.00187	1.02203	1.00011	0.97796	0.998078	0.960989		1.06352
ENCSR859FDL	ZNF687	1.50799	1.4522	1.43654	1.43505	1.49269	1.52495		1.06265
ENCSR822AHX	IKZF2	1.96663	1.91131	1.85593	1.88455	1.92291	1.88305		1.05965
ENCSR330EXS	RBBP5	1.20046	1.16402	1.14204	1.13328	1.14767	1.15575		1.05928
ENCSR680UQE	IKZF2	2.11044	2.06002	1.99599	2.00812	2.07459	2.02603		1.05734
ENCSR173ZVL	ZNF592	1.07545	1.11096	1.11832	1.05924	1.07814	1.0651		1.05578
ENCSR177VFS	MEF2B	1.62878	1.62824	1.57428	1.54576	1.61502	1.60636		1.05371
ENCSR192AFN	PAX8	1.02506	0.988788	1.00768	1.02342	1.03251	1.04179		1.0536
ENCSR437GBJ	NFATC3	1.50473	1.44927	1.43281	1.44319	1.49167	1.48331		1.0502
ENCSR976TBC	IRF5	0.956846	0.972486	0.926157	0.941639	0.970808	0.945587		1.05002
ENCSR861JUQ	FOXK2	0.791733	0.813263	0.774701	0.781388	0.796421	0.792705		1.04978
ENCSR391IWM	KDM1A	1.02218	1.00156	0.985657	0.996705	0.996086	0.973748		1.04974
ENCSR041XML	SRF	1.03985	1.05385	1.00914	1.00776	1.00506	1.01906		1.04854
ENCSR412YGM	ZSCAN29	1.0003	1.02795	1.01136	0.982669	0.981459	0.98935		1.04737
ENCSR000BGF	REST	0.723212	0.745595	0.713627	0.718766	0.732834	0.737031		1.0448
ENCSR961PPA	ATF2	0.645504	0.639171	0.641505	0.654498	0.650974	0.665792		1.04165
ENCSR469WII	BMI1	1.16187	1.11744	1.13338	1.13764	1.15193	1.14051		1.03976
ENCSR725VFL	TCF12	1.07777	1.06425	1.05394	1.04129	1.08182	1.06557		1.03892
ENCSR072PWP	ZNF24	1.16306	1.18553	1.16586	1.1586	1.17293	1.14448		1.03587
ENCSR746XEG	NFXL1	0.704255	0.728971	0.716974	0.714499	0.716913	0.712347		1.0351
ENCSR482TWQ	RAD51	1.14622	1.11383	1.12845	1.12615	1.12526	1.14926		1.03181
ENCSR764CZW	ZNF217	1.3417	1.32034	1.3107	1.32952	1.33327	1.30642		1.02701
ENCSR342THD	BCLAF1	0.826278	0.845447	0.837243	0.826376	0.835259	0.838579		1.0232
ENCSR784VIQ	NR2C1	0.859252	0.875291	0.859575	0.857631	0.866951	0.8634		1.02059

### Sheet: C) Number of linked genes
Table S2c: Number of linked genes
Version A								Version C
Biosample	BENGI Dataset	1	2	3	4	5		Biosample	BENGI Dataset	1	2	3	4	5
GM12878	ChIA-PET RNAPII	0.469396	0.268416	0.116352	0.0628685	0.0829665		GM12878	ChIA-PET RNAPII	0.725891	0.198469	0.0495887	0.0178245	0.00822669
GM12878	ChIA-PET CTCF	0.539302	0.238186	0.0976015	0.0553313	0.0695797		GM12878	ChIA-PET CTCF	0.738808	0.16863	0.0545271	0.021205	0.0168294
GM12878	Hi-C	0.587391	0.272609	0.0852174	0.0347826	0.02		GM12878	Hi-C	0.910766	0.0824442	0.00581959	0.000969932	0
GM12878	CHi-C	0.184577	0.197582	0.150399	0.117545	0.349897		GM12878	CHi-C	0.550999	0.290818	0.108314	0.0375189	0.0123492
LCLs	GTEx eQTLs	0.832545	0.104068	0.0274361	0.00756859	0.0283822
LCLs	GEUVADIS eQTLs	0.774516	0.160893	0.0311216	0.017616	0.0158544
HeLa	ChIA-PET RNAPII	0.584239	0.351902	0.0529891	0.0108696	0		HeLa	ChIA-PET RNAPII	0.942661	0.0550459	0.00229358	0	0
HeLa	ChIA-PET CTCF	0.616162	0.240642	0.0784314	0.030303	0.0344623		HeLa	ChIA-PET CTCF	0.807924	0.146425	0.0275624	0.00947459	0.00861326
HeLa	Hi-C	0.552083	0.269965	0.106337	0.0347222	0.0368924		HeLa	Hi-C	0.94306	0.0569395	0	0	0
HMEC	Hi-C	0.637368	0.281178	0.0593649	0.0161068	0.00598251		HMEC	Hi-C	0.94522	0.0429646	0.0118153	0	0
IMR-90	Hi-C	0.617033	0.256044	0.0846154	0.0313187	0.010989		IMR-90	Hi-C	0.919431	0.0746445	0.0035545	0.00236967	0
K562	Hi-C	0.51468	0.264249	0.119171	0.048791	0.0531088		K562	Hi-C	0.90229	0.0885496	0.00916031	0	0
NHEK	Hi-C	0.591091	0.270465	0.0778491	0.0425361	0.0180578		NHEK	Hi-C	0.933007	0.0669935	0	0	0
CD34+ cells	CHi-C	0.326531	0.275782	0.159932	0.0966667	0.141088		CD34+ cells	CHi-C	0.739642	0.208378	0.0415839	0.00871426	0.0016817
liver	eQTLs	0.80369	0.138745	0.0324723	0.0095941	0.0154982
ovary	eQTLs	0.878345	0.0912409	0.0182482	0.00729927	0.00486618
pancreas	eQTLs	0.745079	0.172828	0.0446471	0.018723	0.018723
sigmoid colon	eQTLs	0.736405	0.167674	0.055136	0.0166163	0.0241692
stomach	eQTLs	0.750851	0.178774	0.0397276	0.0153235	0.0153235
thyroid	eQTLs	0.595812	0.215732	0.0946411	0.0417413	0.0520733
K562	CRISPR-QTLs	0.910828	0.0748408	0.0143312	0	0
		0.559065
Version B								Version D
Biosample	BENGI Dataset	1	2	3	4	5		Biosample	BENGI Dataset	1	2	3	4	5
GM12878	ChIA-PET RNAPII	1	0	0	0	0		GM12878	ChIA-PET RNAPII	1	0	0	0	0
GM12878	ChIA-PET CTCF	1	0	0	0	0		GM12878	ChIA-PET CTCF	1	0	0	0	0
GM12878	Hi-C	1	0	0	0	0		GM12878	Hi-C	1	0	0	0	0
GM12878	CHi-C	1	0	0	0	0		GM12878	CHi-C	1	0	0	0	0
LCLs	GTEx eQTLs	1	0	0	0	0
LCLs	GEUVADIS eQTLs	1	0	0	0	0
HeLa	ChIA-PET RNAPII	1	0	0	0	0		HeLa	ChIA-PET RNAPII	1	0	0	0	0
HeLa	ChIA-PET CTCF	1	0	0	0	0		HeLa	ChIA-PET CTCF	1	0	0	0	0
HeLa	Hi-C	1	0	0	0	0		HeLa	Hi-C	1	0	0	0	0
HMEC	Hi-C	1	0	0	0	0		HMEC	Hi-C	1	0	0	0	0
IMR-90	Hi-C	1	0	0	0	0		IMR-90	Hi-C	1	0	0	0	0
K562	Hi-C	1	0	0	0	0		K562	Hi-C	1	0	0	0	0
NHEK	Hi-C	1	0	0	0	0		NHEK	Hi-C	1	0	0	0	0
CD34+ cells	CHi-C	1	0	0	0	0		CD34+ cells	CHi-C	1	0	0	0	0
liver	eQTLs	1	0	0	0	0
ovary	eQTLs	1	0	0	0	0
pancreas	eQTLs	1	0	0	0	0
sigmoid colon	eQTLs	1	0	0	0	0
stomach	eQTLs	1	0	0	0	0
thyroid	eQTLs	1	0	0	0	0
K562	CRISPR-QTLs	1	0	0	0	0

### Sheet: D) Closest Gene
Table S2d: Precision and recall for closest-gene method on Version A (all pairs, natural ratio)
		All genes		Protein coding genes
Biosample	BENGI Dataset	Precision	Recall	Precision	Recall
GM12878	ChIA-PET RNAPII	0.521743	0.240605	0.652287	0.298584
GM12878	ChIA-PET CTCF	0.320123	0.157171	0.416607	0.204008
GM12878	Hi-C	0.0760539	0.0460648	0.156087	0.0944986
GM12878	CHi-C	0.341725	0.0759747	0.525919	0.116654
LCLs	GTEx eQTLs	0.320113	0.233632	0.378199	0.274983
LCLs	GEUVADIS eQTLs	0.339589	0.250975	0.466549	0.344603
		All genes		Protein coding genes
Biosample	BENGI Dataset	Precision	Recall	Precision	Recall
HeLa	ChIA-PET RNAPII	0.379076	0.25433	0.540356	0.360073
HeLa	ChIA-PET CTCF	0.239453	0.143009	0.332141	0.197658
HeLa	Hi-C	0.0563747	0.0323544	0.134866	0.0774017
HMEC	Hi-C	0.170193	0.115481	0.291647	0.197253
IMR-90	Hi-C	0.148352	0.0947701	0.273829	0.174447
K562	Hi-C	0.0564655	0.0289759	0.104877	0.0537492
NHEK	Hi-C	0.0646067	0.0393162	0.143258	0.0871795
CD34+ cells	CHi-C	0.337459	0.126327	0.509385	0.19
liver	eQTLs	0.327929	0.246948	0.357934	0.269145
ovary	eQTLs	0.272175	0.229979	0.307317	0.258727
pancreas	eQTLs	0.334133	0.234343	0.412782	0.289226
sigmoid colon	eQTLs	0.26566	0.181912	0.284528	0.194832
stomach	eQTLs	0.276801	0.19894	0.301533	0.21647
thyroid	eQTLs	0.366414	0.200875	0.456363	0.249774
K562	CRISPR-QTLs	0.411392	0.37518	0.680952	0.619048
