## Supplemental Tables for "A curated benchmark of enhancer-gene interactions for evaluating enhancer-target gene prediction methods": Supplemental-Table-3.xlsx

### Sheet: Version A
Table S3a: AUPRs for unsupervised methods on Version A (all pairs, natural ratio)
Biosample	BENGI Dataset	Random	DNase-DNase correlation	DNase-expression correlation	Distance method	AverageRank - Distance and DNase-expression		Key
GM12878	ChIA-PET RNAPII	0.149825	0.259336	0.280292	0.393191	0.408451		Method with highest AUPR
GM12878	ChIA-PET CTCF	0.0727367	0.13642	0.121182	0.208945	0.207965
GM12878	Hi-C	0.0216093	0.0402106	0.0446802	0.0604065	0.0739615
GM12878	CHi-C	0.237925	0.294887	0.307378	0.354214	0.362979
LCLs	GTEx eQTLs	0.0334633	0.0618297	0.0599462	0.190323	0.146086
LCLs	GEUVADIS eQTLs	0.037865	0.0699185	0.0964779	0.187498	0.226916
Biosample	BENGI Dataset	Random	DNase-DNase correlation	DNase-expression correlation	Distance method	AverageRank - Distance and DNase-expression
HeLa	ChIA-PET RNAPII	0.14857	0.216852	0.306996	0.291938	0.350116
HeLa	ChIA-PET CTCF	0.0607734	0.108756	0.119451	0.164073	0.188671
HeLa	Hi-C	0.0438608	0.0567264	0.0672037	0.0691391	0.0808007
HMEC	Hi-C	0.0522633	0.0870157	0.121179	0.112601	0.161082
IMR-90	Hi-C	0.0419792	0.0798842	0.109347	0.0861419	0.115254
K562	Hi-C	0.0184971	0.02354	0.0276094	0.0446843	0.0459492
NHEK	Hi-C	0.0498157	0.0672947	0.0795065	0.0675065	0.083774
CD34+ cells	CHi-C	0.17926	0.223523	0.241908	0.305255	0.310705
liver	eQTLs	0.0378452	0.0600889	0.06839	0.203554	0.165105
ovary	eQTLs	0.0384069	0.0527251	0.0592634	0.165607	0.129808
pancreas	eQTLs	0.0407872	0.0616478	0.0790756	0.21145	0.186793
sigmoid colon	eQTLs	0.034468	0.0457646	0.0529707	0.159109	0.122108
stomach	eQTLs	0.0359735	0.0523748	0.060022	0.175933	0.142275
thyroid	eQTLs	0.0571325	0.082084	0.0970662	0.228061	0.196697
K562	CRISPR-QTLs	0.0256638	0.0469494	0.14061	0.259806	0.356

### Sheet: Version B
Table S3b: AUPRs for unsupervised methods on Version B (all pairs, fixed ratio)
Biosample	BENGI Dataset	Random	DNase-DNase correlation	DNase-expression correlation	Distance method	AverageRank - Distance and DNase-expression		Key
GM12878	ChIA-PET RNAPII	0.2	0.357711	0.417101	0.497704	0.568329		Method with highest AUPR	0.166029
GM12878	ChIA-PET CTCF	0.2	0.349968	0.370339	0.53864	0.573481			0.0582067
GM12878	Hi-C	0.2	0.347445	0.367693	0.502551	0.536856			0.0582774
GM12878	CHi-C	0.2	0.269878	0.312558	0.36189	0.4116			0.158145
LCLs	GTEx eQTLs	0.2	0.322235	0.346593	0.710383	0.594669			0.0755902
LCLs	GEUVADIS eQTLs	0.2	0.332646	0.420377	0.671373	0.622155			0.263737
Biosample	BENGI Dataset	Random	DNase-DNase correlation	DNase-expression correlation	Distance method	AverageRank - Distance and DNase-expression
HeLa	ChIA-PET RNAPII	0.2	0.328321	0.398177	0.388529	0.46749			0.212769
HeLa	ChIA-PET CTCF	0.2	0.310363	0.350577	0.439495	0.469924			0.129571
HeLa	Hi-C	0.2	0.281769	0.286962	0.30743	0.348339			0.0184282
HMEC	Hi-C	0.2	0.324551	0.400988	0.383452	0.486521			0.235515
IMR-90	Hi-C	0.2	0.353266	0.385509	0.365744	0.4375			0.0912694
K562	Hi-C	0.2	0.268775	0.275954	0.415758	0.411665			0.0267123
NHEK	Hi-C	0.2	0.267857	0.30421	0.25548	0.30907			0.135719
CD34+ cells	CHi-C	0.2	0.263788	0.285333	0.347586	0.369634			0.0816743
liver	eQTLs	0.2	0.292981	0.326692	0.612155	0.541111			0.115061
ovary	eQTLs	0.2	0.265778	0.275202	0.548639	0.468658			0.035457
pancreas	eQTLs	0.2	0.285954	0.336376	0.620234	0.567801			0.176328
sigmoid colon	eQTLs	0.2	0.263069	0.291301	0.572337	0.496075			0.107318
stomach	eQTLs	0.2	0.271386	0.302376	0.558467	0.500364			0.114191
thyroid	eQTLs	0.2	0.282863	0.327873	0.566049	0.525373			0.159122
K562	CRISPR-QTLs	0.2	0.367736	0.547795	0.694954	0.759322			0.48964
		0.2	0.305159	0.349047	0.493279	0.498378			0.138513

### Sheet: Version C
Table S3c: AUPRs for unsupervised methods on Version C (remove ambiguous pairs, natural ratio)
Biosample	BENGI Dataset	Random	DNase-DNase correlation	DNase-expression correlation	Distance method	AverageRank - Distance and DNase-expression		Key
GM12878	ChIA-PET RNAPII	0.122311	0.235519	0.285876	0.36101	0.431386		Method with highest AUPR	0.213811
GM12878	ChIA-PET CTCF	0.0501885	0.0973613	0.105247	0.179225	0.205265			0.0809988
GM12878	Hi-C	0.0189587	0.0364884	0.0488111	0.0542939	0.0733942			0.337715
GM12878	CHi-C	0.118365	0.167976	0.215405	0.225635	0.285343			0.282358
Biosample	BENGI Dataset	Random	DNase-DNase correlation	DNase-expression correlation	Distance method	AverageRank - Distance and DNase-expression
HeLa	ChIA-PET RNAPII	0.127168	0.193689	0.321983	0.254726	0.361914			0.662371
HeLa	ChIA-PET CTCF	0.0489325	0.0868552	0.110559	0.139206	0.173697			0.272911
HeLa	Hi-C	0.0438608	0.050909	0.0584366	0.061213	0.0772344			0.147862
HMEC	Hi-C	0.0408105	0.0773843	0.142284	0.102858	0.192481			0.838667
IMR-90	Hi-C	0.0328985	0.0769832	0.123459	0.0797526	0.133216			0.603715
K562	Hi-C	0.0177353	0.0299431	0.0321057	0.0495226	0.0605646			0.0722229
NHEK	Hi-C	0.03274	0.0535225	0.0721892	0.0510987	0.0777218			0.348763
CD34+ cells	CHi-C	0.109576	0.148069	0.186281	0.228846	0.265826			0.258069

### Sheet: Version D
Table S3d: AUPRs for unsupervised methods on Version D (remove ambiguous pairs, fixed ratio)
Biosample	BENGI Dataset	Random	DNase-DNase correlation	DNase-expression correlation	Distance method	AverageRank - Distance and DNase-expression		Key
GM12878	ChIA-PET RNAPII	0.2	0.370076	0.437746	0.496082	0.593285		Method with highest AUPR	0.182855
GM12878	ChIA-PET CTCF	0.2	0.350417	0.39683	0.580615	0.613209			0.132453
GM12878	Hi-C	0.2	0.35861	0.40148	0.481912	0.557077			0.119546
GM12878	CHi-C	0.2	0.28602	0.355322	0.395297	0.478447			0.242295
Biosample	BENGI Dataset	Random	DNase-DNase correlation	DNase-expression correlation	Distance method	AverageRank - Distance and DNase-expression
HeLa	ChIA-PET RNAPII	0.2	0.327903	0.412795	0.362604	0.480511			0.258894
HeLa	ChIA-PET CTCF	0.2	0.311698	0.360204	0.427663	0.4704			0.155618
HeLa	Hi-C	0.2	0.320434	0.322399	0.337307	0.392887			0.00613263
HMEC	Hi-C	0.2	0.325388	0.466423	0.402794	0.546794			0.433439
IMR-90	Hi-C	0.2	0.380444	0.458619	0.373622	0.495233			0.205483
K562	Hi-C	0.2	0.313274	0.308491	0.412721	0.430782			-0.0152681
NHEK	Hi-C	0.2	0.305465	0.356749	0.284199	0.368946			0.167887
CD34+ cells	CHi-C	0.2	0.272072	0.32015	0.387174	0.432157			0.17671
