## Supplemental Tables for "A curated benchmark of enhancer-gene interactions for evaluating enhancer-target gene prediction methods": Supplemental-Table-4.xlsx

### Sheet: Version A
Table S4a: AUPRs for supervised methods on Version A (all pairs, natural ratio)
Biosample	BENGI Dataset	Random	PEP-motif	TargetFinder-Full	TargetFinder-Core	TargetFinder-Trio	Distance method	AverageRank - Distance and DNase-expression		Key
GM12878	ChIA-PET RNAPII	0.149825	0.287698	0.711775	0.66178	0.641278	0.393191	0.408451		Method with highest AUPR
GM12878	ChIA-PET CTCF	0.0727367	0.141975	0.455825	0.382854	0.272962	0.208945	0.207965
GM12878	Hi-C	0.0216093	0.0360557	0.137132	0.129173	0.105161	0.0604065	0.0739615
GM12878	CHi-C	0.237925	0.323141	0.51858	0.518587	0.502898	0.354214	0.362979
LCLs	GTEx eQTLs	0.037865	0.0571838	0.191518	0.192012	0.185356	0.190323	0.146086
LCLs	GEUVADIS eQTLs	0.037865	0.0740253	0.251523	0.296877	0.272187	0.187498	0.226916
Biosample	BENGI Dataset	Random	PEP-motif	TargetFinder-Full	TargetFinder-Core	TargetFinder-Trio	Distance method	AverageRank - Distance and DNase-expression
HeLa	ChIA-PET RNAPII	0.14857	0.354207	0.695028	0.667537	0.528791	0.291938	0.350116
HeLa	ChIA-PET CTCF	0.0607734	0.117139	0.438834	0.352454	0.227163	0.164073	0.188671
HeLa	Hi-C	0.0438608	0.0715517	0.208827	0.164875	0.121494	0.0691391	0.0808007
HMEC	Hi-C	0.0522633	0.129184	---	0.295169	0.153119	0.112601	0.161082
IMR-90	Hi-C	0.0419792	0.0984931	0.349667	0.0689487	0.0692155	0.0861419	0.115254
K562	Hi-C	0.0184971	0.022456	0.0650956	0.0445098	0.0422255	0.0446843	0.0459492
NHEK	Hi-C	0.0498157	0.0763536	0.209441	0.154342	0.121887	0.0675065	0.083774
CD34+ cells	CHi-C	0.17926	0.257982	---	---	0.431152	0.305255	0.310705
liver	eQTLs	0.0378452	0.0637235	---	---	0.130332	0.203554	0.165105
ovary	eQTLs	0.0384069	0.0674866	---	---	0.0964032	0.165607	0.129808
pancreas	eQTLs	0.0407872	0.0796327	---	---	0.128931	0.21145	0.186793
sigmoid colon	eQTLs	0.034468	0.0619641	---	---	0.0945265	0.159109	0.122108
stomach	eQTLs	0.0359735	0.0640867	---	---	0.101569	0.175933	0.142275
thyroid	eQTLs	0.0571325	0.110858	---	---	0.164147	0.228061	0.196697
K562	CRISPR-QTLs	0.0256638	0.0968665	0.498228	0.413707	0.40104	0.259806	0.356

### Sheet: Version B
Table S4b: AUPRs for supervised methods on Version B (all pairs, fixed ratio)
Biosample	BENGI Dataset	Random	PEP-motif	TargetFinder-Full	TargetFinder-Core	TargetFinder-Trio	Distance method	AverageRank - Distance and DNase-expression		Key
GM12878	ChIA-PET RNAPII	0.2	0.429825	0.839382	0.796189	0.778577	0.497704	0.568329		Method with highest AUPR
GM12878	ChIA-PET CTCF	0.2	0.385128	0.81889	0.781197	0.726669	0.53864	0.573481
GM12878	Hi-C	0.2	0.345282	0.743468	0.709392	0.669271	0.502551	0.536856
GM12878	CHi-C	0.2	0.310909	0.582774	0.561492	0.543438	0.36189	0.4116
LCLs	GTEx eQTLs	0.2	0.316834	0.775091	0.762876	0.762593	0.710383	0.594669
LCLs	GEUVADIS eQTLs	0.2	0.359572	0.784761	0.775398	0.757316	0.671373	0.622155
Biosample	BENGI Dataset	Random	PEP-motif	TargetFinder-Full	TargetFinder-Core	TargetFinder-Trio	Distance method	AverageRank - Distance and DNase-expression
HeLa	ChIA-PET RNAPII	0.2	0.366418	0.762761	0.737743	0.61689
HeLa	ChIA-PET CTCF	0.2	0.366887	0.718678	0.66025	0.547598	0.439495	0.469924
HeLa	Hi-C	0.2	0.317044	0.543797	0.486586	0.441039	0.30743	0.348339
HMEC	Hi-C	0.2	0.400929	---	0.596707	0.473812	0.383452	0.486521
IMR-90	Hi-C	0.2	0.388747	0.669042	0.284701	0.285593	0.365744	0.4375
K562	Hi-C	0.2	0.275632	0.569106	0.445159	0.44551	0.415758	0.411665
NHEK	Hi-C	0.2	0.282944	0.497899	0.456654	0.397231	0.25548	0.30907
CD34+ cells	CHi-C	0.2	0.296131	---	---	0.471558	0.347586	0.369634
liver	eQTLs	0.2	0.3257	---	---	0.516854	0.612155	0.541111
ovary	eQTLs	0.2	0.293747	---	---	0.431089	0.548639	0.468658
pancreas	eQTLs	0.2	0.339237	---	---	0.525245	0.620234	0.567801
sigmoid colon	eQTLs	0.2	0.320091	---	---	0.454146	0.572337	0.496075
stomach	eQTLs	0.2	0.313703	---	---	0.458526	0.558467	0.500364
thyroid	eQTLs	0.2	0.357952	---	---	0.480416	0.566049	0.525373
K562	CRISPR-QTLs	0.2	0.456367	0.867181	0.805157	0.80859	0.694954	0.759322

### Sheet: Version C
Table S4c: AUPRs for supervised methods on Version C (remove ambiguous pairs, natural ratio)
Biosample	BENGI Dataset	Random	PEP-motif	TargetFinder-Full	TargetFinder-Core	TargetFinder-Trio	Distance method	AverageRank - Distance and DNase-expression		Key
GM12878	ChIA-PET RNAPII	0.122311	0.293752	0.686491	0.617575	0.592515	0.36101	0.431386		Method with highest AUPR
GM12878	ChIA-PET CTCF	0.0501885	0.12215	0.42933	0.346653	0.246839	0.179225	0.205265
GM12878	Hi-C	0.0189587	0.0532644	0.155047	0.116305	0.0879564	0.0542939	0.0733942
GM12878	CHi-C	0.118365	0.197531	0.381042	0.345296	0.331537	0.225635	0.285343
Biosample	BENGI Dataset	Random	PEP-motif	TargetFinder-Full	TargetFinder-Core	TargetFinder-Trio	Distance method	AverageRank - Distance and DNase-expression
HeLa	ChIA-PET RNAPII	0.127168	0.345242	0.697823	0.530557	0.439164	0.254726	0.361914
HeLa	ChIA-PET CTCF	0.0489325	0.110268	0.422495	0.316763	0.2024	0.139206	0.173697
HeLa	Hi-C	0.0438608	0.0613958	0.190706	0.145598	0.10809	0.061213	0.0772344
HMEC	Hi-C	0.0408105	0.121169	---	0.24633	0.151672	0.102858	0.192481
IMR-90	Hi-C	0.0328985	0.119537	0.308537	0.0542691	0.0546043	0.0797526	0.133216
K562	Hi-C	0.0177353	0.0252605	0.0933418	0.070654	0.0705981	0.0495226	0.0605646
NHEK	Hi-C	0.03274	0.0710433	0.126766	0.0820369	0.0669578	0.0510987	0.0777218
CD34+ cells	CHi-C	0.109576	0.198724	---	---	0.308928	0.228846	0.265826

### Sheet: Version D
Table S4d: AUPRs for supervised methods on Version D (remove ambiguous pairs, fixed ratio)
Biosample	BENGI Dataset	Random	PEP-motif	TargetFinder-Full	TargetFinder-Core	TargetFinder-Trio	Distance method	AverageRank - Distance and DNase-expression		Key
GM12878	ChIA-PET RNAPII	0.2	0.451047	0.836124	0.788432	0.767763	0.496082	0.593285		Method with highest AUPR
GM12878	ChIA-PET CTCF	0.2	0.402604	0.829074	0.787808	0.736354	0.580615	0.613209
GM12878	Hi-C	0.2	0.430171	0.756795	0.720999	0.657459	0.481912	0.557077
GM12878	CHi-C	0.2	0.330984	0.593987	0.558845	0.544032	0.395297	0.478447
Biosample	BENGI Dataset	Random	PEP-motif	TargetFinder-Full	TargetFinder-Core	TargetFinder-Trio	Distance method	AverageRank - Distance and DNase-expression
HeLa	ChIA-PET RNAPII	0.2	0.368064	0.762438	0.677361	0.589899	0.362604	0.480511
HeLa	ChIA-PET CTCF	0.2	0.365619	0.706911	0.65204	0.505518	0.427663	0.4704
HeLa	Hi-C	0.2	0.286754	0.56716	0.483514	0.402512	0.337307	0.392887
HMEC	Hi-C	0.2	0.426833	---	0.583562	0.492861	0.402794	0.546794
IMR-90	Hi-C	0.2	0.479316	0.680384	0.305746	0.305818	0.373622	0.495233
K562	Hi-C	0.2	0.273259	0.554446	0.503607	0.502315	0.412721	0.430782
NHEK	Hi-C	0.2	0.348135	0.459624	0.396606	0.349233	0.284199	0.368946
CD34+ cells	CHi-C	0.2	0.311774	---	---	0.491501	0.387174	0.432157
