## Supplemental Tables for "A curated benchmark of enhancer-gene interactions for evaluating enhancer-target gene prediction methods": Supplemental-Table-5.xlsx

### Sheet: Version A
Table S5a: AUPRs for cross-cell type trained supervised methods on Version A (all pairs, natural ratio)
			Trained on GM12878		Trained on HeLa
Biosample	BENGI Dataset	Random	TargetFinder Core	TargetFinder Trio	TargetFinder Core	TargetFinder Trio	Distance	Average Rank
GM12878	ChIA-PET RNAPII	0.149825	0.661771	0.641282	0.565159	0.504565	0.393191	0.408451
HeLa	ChIA-PET RNAPII	0.14857	0.474266	0.426445	0.667537	0.528791	0.291938	0.350116
GM12878	ChIA-PET CTCF	0.0727367	0.382836	0.272942	0.170082	0.143109	0.208945	0.207965
HeLa	ChIA-PET CTCF	0.0607734	0.266822	0.197652	0.352455	0.227162	0.164073	0.188671
			Trained on GM12878		Trained on HeLa		Trained on HMEC		Trained on IMR90		Trained on K562		Trained on NHEK
Biosample	BENGI Dataset	Random	TargetFinder Core	TargetFinder Trio	TargetFinder Core	TargetFinder Trio	TargetFinder Core	TargetFinder Trio	TargetFinder Core	TargetFinder Trio	TargetFinder Core	TargetFinder Trio	TargetFinder Core	TargetFinder Trio	Distance	Average Rank
GM12878	Hi-C	0.0216093	0.12917	0.105162	0.0592253	0.0394157	0.105972	0.0739709	0.0515357	0.051903	0.0487061	0.0477052	0.0386341	0.0275823	0.0604065	0.0739615
HeLa	Hi-C	0.0438608	0.124503	0.0979584	0.164865	0.121492	0.122014	0.0835345	0.0698902	0.0694485	0.0986504	0.09391	0.0957627	0.0751445	0.0691391	0.0808007
HMEC	Hi-C	0.0522633	0.0528505	0.0488019	0.0947703	0.0716278	0.295169	0.153119	0.0786629	0.0790697	0.0359616	0.0368511	0.0456473	0.0374147	0.112601	0.161082
IMR-90	Hi-C	0.0419792	0.0688477	0.0620096	0.0288192	0.0387653	0.0484458	0.0533972	0.0689488	0.0692155	0.0395894	0.0414245	0.0287358	0.0389248	0.0861419	0.115254
K562	Hi-C	0.0184971	0.0371933	0.0441726	0.0284588	0.0416411	0.0227443	0.0388915	0.0435962	0.0435075	0.0445109	0.0422189	0.0268544	0.0216345	0.0446843	0.0459492
NHEK	Hi-C	0.0498157	0.0904268	0.0713016	0.131671	0.0921774	0.117464	0.0726122	0.0735733	0.0733836	0.0644154	0.0653669	0.154341	0.121888	0.0675065	0.083774
			Trained on GM12878	Trained on CD34+
Biosample	BENGI Dataset	Random	TargetFinder Trio	TargetFinder Trio	Distance	Average Rank
GM12878	CHi-C	0.237925	0.502788	0.380093	0.354214	0.362979
CD34+ cells	CHi-C	0.17926	0.368571	0.431184	0.305255	0.310705
			Trained on LCLs	Trained on liver	Trained on ovary	Trained on pancreas	Trained on sigmoid colon	Trained on stomach	Trained on thyroid
Biosample	BENGI Dataset	Random	TargetFinder Trio	TargetFinder Trio	TargetFinder Trio	TargetFinder Trio	TargetFinder Trio	TargetFinder Trio	TargetFinder Trio	Distance	Average Rank
LCLs	GTEx eQTLs	0.037865	0.185366	0.116969	0.111387	0.115263	0.0736709	0.106305	0.123402	0.190323	0.146086
liver	GTEx eQTLs	0.0378452	0.101945	0.130343	0.111171	0.119369	0.111971	0.111352	0.130659	0.203554	0.165105
ovary	GTEx eQTLs	0.0384069	0.10168	0.106722	0.0964032	0.10933	0.0988406	0.0947479	0.112946	0.165607	0.129808
pancreas	GTEx eQTLs	0.0407872	0.118822	0.127007	0.117913	0.128931	0.114754	0.112962	0.13724	0.21145	0.186793
sigmoid colon	GTEx eQTLs	0.034468	0.0845816	0.103081	0.0947812	0.104183	0.0945265	0.0971503	0.109911	0.159109	0.122108
stomach	GTEx eQTLs	0.0359735	0.100374	0.10696	0.100346	0.108678	0.102616	0.101569	0.11514	0.175933	0.142275
thyroid	GTEx eQTLs	0.0571325	0.135892	0.156433	0.146656	0.156539	0.144984	0.144281	0.164147	0.228061	0.196697
	Cross-cell type methods with higher AUPR than distance or average rank
	Distance or Average rank method perform higher than all cross-cell type methods
	Cross-cell type method has AUPR lower than random

### Sheet: Version B
Table S5b: AUPRs for cross-cell type trained supervised methods on Version B (all pairs, fixed ratio)
			Trained on GM12878		Trained on HeLa
Biosample	BENGI Dataset	Random	TargetFinder Core	TargetFinder Trio	TargetFinder Core	TargetFinder Trio	Distance	Average Rank
GM12878	ChIA-PET RNAPII	0.2	0.796178	0.778582	0.742166	0.713074	0.497704	0.568329
HeLa	ChIA-PET RNAPII	0.2	0.572375	0.512425	0.737743	0.61689	0.388529	0.46749
GM12878	ChIA-PET CTCF	0.2	0.781197	0.72667	0.613707	0.548936	0.53864	0.573481
HeLa	ChIA-PET CTCF	0.2	0.613245	0.516703	0.66025	0.547598	0.439495	0.469924
			Trained on GM12878		Trained on HeLa		Trained on HMEC		Trained on IMR90		Trained on K562		Trained on NHEK
Biosample	BENGI Dataset	Random	TargetFinder Core	TargetFinder Trio	TargetFinder Core	TargetFinder Trio	TargetFinder Core	TargetFinder Trio	TargetFinder Core	TargetFinder Trio	TargetFinder Core	TargetFinder Trio	TargetFinder Core	TargetFinder Trio	Distance	Average Rank
GM12878	Hi-C	0.2	0.709388	0.669268	0.538489	0.447978	0.610927	0.566021	0.416814	0.416702	0.509862	0.508985	0.372519	0.289809	0.502551	0.536856
HeLa	Hi-C	0.2	0.459135	0.411815	0.486587	0.441038	0.447414	0.380454	0.279405	0.2792	0.376603	0.374356	0.351103	0.307472	0.30743	0.348339
HMEC	Hi-C	0.2	0.459501	0.359886	0.314017	0.23243	0.596707	0.473812	0.29649	0.294917	0.167333	0.162651	0.184372	0.151805	0.383452	0.486521
IMR-90	Hi-C	0.2	0.328346	0.314722	0.141464	0.149317	0.22466	0.277661	0.284701	0.285593	0.205489	0.206346	0.142973	0.185749	0.365744	0.4375
K562	Hi-C	0.2	0.447387	0.47945	0.408732	0.447083	0.233589	0.414142	0.40326	0.404743	0.445155	0.445511	0.337952	0.326194	0.415758	0.411665
NHEK	Hi-C	0.2	0.377248	0.316297	0.417759	0.343661	0.368632	0.301073	0.253473	0.25425	0.300709	0.295444	0.456645	0.397261	0.25548	0.30907
			Trained on GM12878	Trained on CD34+
Biosample	BENGI Dataset	Random	TargetFinder Trio	TargetFinder Trio	Distance	Average Rank
GM12878	CHi-C	0.2	0.543454	0.371509	0.36189	0.4116
CD34+ cells	CHi-C	0.2	0.404916	0.471567	0.347586	0.369634
			Trained on LCLs	Trained on liver	Trained on ovary	Trained on pancreas	Trained on sigmoid colon	Trained on stomach	Trained on thyroid
Biosample	BENGI Dataset	Random	TargetFinder Trio	TargetFinder Trio	TargetFinder Trio	TargetFinder Trio	TargetFinder Trio	TargetFinder Trio	TargetFinder Trio	Distance	Average Rank
LCLs	GTEx eQTLs	0.2	0.762597	0.602074	0.574087	0.638494	0.399914	0.605444	0.603353	0.710383	0.594669
liver	GTEx eQTLs	0.2	0.508591	0.516854	0.517149	0.530401	0.486254	0.481409	0.528999	0.612155	0.541111
ovary	GTEx eQTLs	0.2	0.482505	0.476901	0.431089	0.483524	0.433075	0.444428	0.479917	0.548639	0.468658
pancreas	GTEx eQTLs	0.2	0.504052	0.519789	0.514239	0.525245	0.500748	0.521194	0.513632	0.620234	0.567801
sigmoid colon	GTEx eQTLs	0.2	0.469028	0.486055	0.480456	0.512277	0.454146	0.48474	0.502853	0.572337	0.496075
stomach	GTEx eQTLs	0.2	0.468785	0.475895	0.472058	0.495359	0.471568	0.458526	0.468199	0.558467	0.500364
thyroid	GTEx eQTLs	0.2	0.46957	0.489372	0.47109	0.494089	0.464541	0.469057	0.480416	0.566049	0.525373
	Cross-cell type methods with higher AUPR than distance or average rank
	Distance or Average rank method perform higher than all cross-cell type methods
	Cross-cell type method has AUPR lower than random

### Sheet: Version C
Table S5c: AUPRs for cross-cell type trained supervised methods on Version C (all pairs, fixed ratio)
			Trained on GM12878		Trained on HeLa
Biosample	BENGI Dataset	Random	TargetFinder Core	TargetFinder Trio	TargetFinder Core	TargetFinder Trio	Distance	Average Rank
GM12878	ChIA-PET RNAPII	0.122311	0.617582	0.592491	0.492873	0.453707	0.36101	0.431386
HeLa	ChIA-PET RNAPII	0.127168	0.326885	0.333021	0.530557	0.439164	0.254726	0.361914
GM12878	ChIA-PET CTCF	0.0501885	0.346623	0.24683	0.277006	0.180552	0.179225	0.205265
HeLa	ChIA-PET CTCF	0.0489325	0.240754	0.157114	0.316763	0.202401	0.139206	0.173697
			Trained on GM12878		Trained on HeLa		Trained on HMEC		Trained on IMR90		Trained on K562		Trained on NHEK
Biosample	BENGI Dataset	Random	TargetFinder Core	TargetFinder Trio	TargetFinder Core	TargetFinder Trio	TargetFinder Core	TargetFinder Trio	TargetFinder Core	TargetFinder Trio	TargetFinder Core	TargetFinder Trio	TargetFinder Core	TargetFinder Trio	Distance	Average Rank
GM12878	Hi-C	0.0189587	0.116305	0.0879608	0.0857264	0.0477018	0.0977437	0.0719769	0.0421563	0.0418249	0.0719804	0.0668556	0.0473613	0.0364701	0.0542939	0.0733942
HeLa	Hi-C	0.0438608	0.10757	0.0779756	0.145598	0.10809	0.116328	0.0728828	0.0472592	0.0468791	0.110168	0.111601	0.0696669	0.0697495	0.061213	0.0772344
HMEC	Hi-C	0.0408105	0.0662203	0.0461107	0.120323	0.111692	0.24633	0.151672	0.0581387	0.0578705	0.0267122	0.0278174	0.0527114	0.0283826	0.102858	0.192481
IMR-90	Hi-C	0.0328985	0.0477753	0.0380563	0.0244534	0.0328462	0.0268586	0.0647475	0.0542691	0.0546043	0.0233161	0.0253402	0.0334324	0.0333502	0.0797526	0.133216
K562	Hi-C	0.0177353	0.0610591	0.0649161	0.0206902	0.0558602	0.015679	0.0469271	0.0377009	0.0374002	0.0706545	0.0705932	0.0386801	0.0349372	0.0495226	0.0605646
NHEK	Hi-C	0.03274	0.0731022	0.058987	0.0820924	0.0609801	0.0944331	0.0754315	0.0516948	0.0519557	0.0462521	0.0461975	0.0820301	0.0669587	0.0510987	0.0777218
			Trained on GM12878	Trained on CD34+
Biosample	BENGI Dataset	Random	TargetFinder Trio	TargetFinder Trio	Distance	Average Rank
GM12878	CHi-C	0.118365	0.331482	0.231925	0.225635	0.285343
CD34+ cells	CHi-C	0.109576	0.244473	0.308912	0.228846	0.265826
	Cross-cell type methods with higher AUPR than distance or average rank
	Distance or Average rank method perform higher than all cross-cell type methods
	Cross-cell type method has AUPR lower than random

### Sheet: Version D
Table S5d: AUPRs for cross-cell type trained supervised methods on Version D (ambiguous pairs removed, fixed ratio)
			Trained on GM12878		Trained on HeLa
Biosample	BENGI Dataset	Random	TargetFinder Core	TargetFinder Trio	TargetFinder Core	TargetFinder Trio	Distance	Average Rank
GM12878	ChIA-PET RNAPII	0.2	0.788416	0.76779	0.711068	0.687581	0.496082	0.593285
HeLa	ChIA-PET RNAPII	0.2	0.476038	0.435431	0.677361	0.589899	0.362604	0.480511
GM12878	ChIA-PET CTCF	0.2	0.787801	0.736363	0.741205	0.641698	0.580615	0.613209
HeLa	ChIA-PET CTCF	0.2	0.63442	0.539016	0.65204	0.505518	0.427663	0.4704
			Trained on GM12878		Trained on HeLa		Trained on HMEC		Trained on IMR90		Trained on K562		Trained on NHEK
Biosample	BENGI Dataset	Random	TargetFinder Core	TargetFinder Trio	TargetFinder Core	TargetFinder Trio	TargetFinder Core	TargetFinder Trio	TargetFinder Core	TargetFinder Trio	TargetFinder Core	TargetFinder Trio	TargetFinder Core	TargetFinder Trio	Distance	Average Rank
GM12878	Hi-C	0.2	0.721024	0.657468	0.605506	0.496279	0.555256	0.533821	0.398231	0.398004	0.445911	0.415793	0.446966	0.36648	0.481912	0.557077
HeLa	Hi-C	0.2	0.45925	0.381887	0.483514	0.402512	0.489334	0.43149	0.276606	0.277696	0.439053	0.43887	0.360207	0.337782	0.337307	0.392887
HMEC	Hi-C	0.2	0.511752	0.308035	0.444199	0.383603	0.583562	0.492861	0.292789	0.293964	0.178061	0.175808	0.224636	0.169183	0.402794	0.546794
IMR-90	Hi-C	0.2	0.278892	0.238008	0.178737	0.225805	0.161375	0.336479	0.305746	0.305818	0.155875	0.162912	0.179625	0.196355	0.373622	0.495233
K562	Hi-C	0.2	0.447832	0.496247	0.325275	0.440841	0.169551	0.382768	0.346391	0.346751	0.50362	0.502324	0.384544	0.365405	0.412721	0.430782
NHEK	Hi-C	0.2	0.399931	0.363835	0.394252	0.341711	0.360776	0.336617	0.275126	0.275132	0.323457	0.322654	0.396584	0.349217	0.284199	0.368946
			Trained on GM12878	Trained on CD34+
Biosample	BENGI Dataset	Random	TargetFinder Trio	TargetFinder Trio	Distance	Average Rank
GM12878	CHi-C	0.2	0.543999	0.425216	0.395297	0.478447
CD34+ cells	CHi-C	0.2	0.469211	0.491438	0.387174	0.432157
	Cross-cell type methods with higher AUPR than distance or average rank
	Distance or Average rank method perform higher than all cross-cell type methods
	Cross-cell type method has AUPR lower than random
